# Ecological context unmasks cryptic effects of glyphosate tolerance on soybean metabolism and performance of the virus vector *Epilachna varivestis*

**DOI:** 10.64898/2026.03.18.712557

**Authors:** Hannier Pulido, Consuelo M. De Moraes, Mark C. Mescher

## Abstract

- Glyphosate-tolerant Roundup Ready (RR) soybean, engineered with the CP4 EPSPS gene, is one of the world’s most widely cultivated GM crops, yet its ecological consequences under realistic multi-species biotic conditions remain poorly understood. We investigated how RR soybean and its near-isogenic non-GM counterpart respond to concurrent colonization by two rhizobacteria, *Bradyrhizobium japonicum* and *Delftia acidovorans*, infection by Bean pod mottle virus (BPMV), and feeding by the virus vector *Epilachna varivestis*.
- Using a fully factorial multi-species design, we combined LC-MS/GC-MS metabolomics, weighted co-expression network analysis (WGCNA), and herbivore performance bioassays to assess genotype-dependent shifts in soybean metabolism and their consequences for herbivore performance.
- Under baseline conditions, RR and non-GM plants were metabolically indistinguishable. Under concurrent microbial and viral stress, RR plants diverged markedly, prioritizing selective isoflavonoid accumulation and lipid remodeling over broad-spectrum defenses, and showing attenuated rhizobacteria-mediated benefits for herbivore survival. These genotype-specific effects were entirely absent in single-species treatments.
- Transgene effects on soybean metabolism and tritrophic interactions are cryptic under simplified experimental conditions but emerge clearly under ecologically realistic multi-species stress, with direct implications for how GM crops are evaluated in agricultural and regulatory contexts.
